# Alzheimer’s disease associations with increased Biondi body amyloid in hippocampal-associated choroid plexus epithelial cells and ependymal cells

**DOI:** 10.64898/2026.05.25.727667

**Authors:** Eunice Shin, Michelle Kim, Todd J. Soo, Olivia T. Espericueta, Erfan Zolfaghari, Michael J. Neel, Brett A. Johnson, Edwin S. Monuki

**Affiliations:** Department of Pathology & Laboratory Medicine, University of California Irvine, Irvine, CA, USA; Department of Developmental & Cell Biology, University of California Irvine, Irvine, CA, USA; Sue and Bill Gross Stem Cell Research Center, University of California Irvine, Irvine, CA, USA; Alzheimer’s Disease Research Center, University of California Irvine, Irvine, CA, USA

## Abstract

To resolve discrepancies in the literature regarding the association between Alzheimer’s disease (AD) and Biondi body (BB) amyloid in choroid plexus epithelial cells (CPECs), we investigated postmortem hippocampal paraffin blocks with and without a neuropathological diagnosis of AD (n=26-27 each). Similar to previous studies, age was associated with an increased fraction of hippocampal-associated CPECs bearing thioflavin S-positive BBs (p=0.004). In addition, we found that paraffin block storage time was associated with decreased BB detectability (p=0.038) while sex had no effect (p=0.577). Controlling for age, sex, and storage time, AD was associated with a near-significant increase in the BB-containing CPEC fraction (p=0.066) and a significantly greater load of BB-like amyloid in hippocampal-associated ependymal cells (p=0.032). The AD-BB association contrasts with our findings on choroid plexus from the atrium of the lateral ventricle, which lacked this association. We discuss potential explanations for the apparent discrepancy such as regional amyloid cross-seeding.
