## Supplemental Table for "Alzheimer’s disease associations with increased Biondi body amyloid in hippocampal-associated choroid plexus epithelial cells and ependymal cells"

### Sheet: Sheet1
Case #	Age	Sex	AD Status	Storage (Yrs)	Affected CPEC %	% Area
296693	74	Male	AD	25	62.71	6.91318
185542	74	Female	AD	24	50.5	12.6084
698078	79	Male	AD	24	54.48	13.3988
638063	78	Male	AD	23	50.29	13.5916
620258	71	Male	AD	31	45.15	24.7796
511807	89	Male	AD	15	66.28	16.5409
535039	87	Female	AD	26	63.78	13.6251
577818	79	Female	AD	23	64.95	17.336
886082	78	Female	AD	30	39.81	17.4943
325478	85	Male	AD	30	37.73	11.9707
128176	72	Female	AD	29	55.42	8.45958
334321	72	Female	AD	28	25.81	7.63407
024514	75	Female	AD	30	47.93	12.538
445323	92	Female	AD	27	34.15	5.04699
198247	66	Male	AD	29	44.34	8.28105
555079	72	Male	AD	29	1.15	0.267244
351236	82	Male	AD	27	53.98	17.0824
804407	64	Male	AD	28	5.95	7.63803
609318	78	Male	AD	25	55.14	11.0169
749960	73	Male	AD	28	29.21	10.0319
342778	68	Female	AD	27	51.29	11.09
321708	77	Male	AD	26	68.35	8.11
700607	61	Male	AD	26	32.84	4.5
652845	69	Female	AD	16	57.73	8.89
056931	86	Female	AD	27	44.43	3.85
997024	77	Male	AD	25	47.88	16.26
252765	66	Female	non-AD	26	25.12	3.2
193529	74	Female	non-AD	24	64.62	5.89
885501	78	Male	non-AD	26	10.59	10.18
648498	78	Male	non-AD	26	63.43	12.88
192100	88	Male	non-AD	23	51.55	16.48
602218	87	Female	non-AD	25	60.73	9.93
008955	79	Female	non-AD	23	48.36	13.92
752124	85	Male	non-AD	23	4.83	1.52
170585	77	Female	non-AD	29	47.02	10.35
061999	73	Female	non-AD	31	17.31	7.1
480552	62	Female	non-AD	25	1.54	5.19
537945	75	Female	non-AD	22	54.49	5.2
604829	93	Female	non-AD	26	53.74	6.55
101801	66	Male	non-AD	23	33.9	17.08
329263	66	Male	non-AD	23	61.07	12.23
499475	78	Male	non-AD	26	35.8	9.22
138792	72	Male	non-AD	26	0.14	1.61
931895	56	Female	non-AD	20	0.42	7.88
923854	84	Male	non-AD	21	80.14	7.31
510232	78	Male	non-AD	25	57.21	13.33
266715	74	Male	non-AD	30	5.59	1.47
945532	75	Male	non-AD	28	41.81	9.44
577435	87	Female	non-AD	29	47.98	0.98
340033	77	Male	non-AD	26	49.52	11.25
204620	62	Male	non-AD	31	39.27	3.32
067267	77	Male	non-AD	25	8.76	9.4
884242	66	Male	non-AD	26	18.53
